# From genotype to phenotype: maintenance of a chemical polymorphism in the context of high geneflow

**DOI:** 10.1101/2020.09.24.299651

**Authors:** Bodil K. Ehlers, Perrine Gauthier, Palle Villesen, Sylvain Santoni, John D. Thompson, Thomas Bataillon

**Affiliations:** Department of Bioscience, Silkeborg, Aarhus University, Denmark; CEFE, CNRS Montpellier France; Bioinformatics Research Center, Aarhus University, Denmark; UMR AGAP INRA, Montpellier France

**Keywords:** ecologically important trait, population genomics, genetic determination

## Abstract

A major question in evolution is how to maintain many adaptive phenotypes within a species. In Mediterranean wild thyme, a staggering number of discrete chemical phenotypes (chemotypes) coexist in close geographic proximity. Plant chemotypes are defined by the dominant monoterpene produced in their essential oil. We study the genetics of six distinct chemotypes nested within two well established ecotypes. Ecotypes, and chemotypes within ecotypes, are spatially segregated, and their distribution tracks local differences in the abiotic environment. The ecotypes have undergone a rapid shift in distribution associated with current climate change. Here, combining genomic, phenotypic, and environmental data, we show how the genetics of ecotype determination can allow for such rapid evolutionary response despite high gene flow among ecotypes. Variation in three terpene-synthase loci explains almost all variation in ecotype identity, with one single locus accounting for as much as 78% of it. Phenotypic selection on ecotypes combined with low segregating genotypic redundancy and tight genetic determination leaves a clear footprint at the genomic level: alleles associated with ecotype identity track environmental variation despite extensive gene flow. Different chemotypes, nested within each ecotype, also track environmental variation. However, in contrast to ecotypes, chemotype identity is determined by more loci and show a wider range of genotypic redundancy, which dilutes the impact of phenotypic selection on alleles associated with different chemotypes. Identifying the genetics behind this polymorphism in thyme is a crucial step towards understanding the maintenance of this widespread chemical polymorphism found in many aromatic *Lamiaceae*.
