## Supplementary dataset S1 for "From genotype to phenotype: maintenance of a chemical polymorphism in the context of high geneflow"

### Sheet: Feuil1
			Barcoded P5 adapter					Barcoded P7 adapter
Barcode			direct oligo		complementary oligo			direct oligo		complementary oligo
Id	Sequence		Id oligo	sequence	id oligo	sequence		Id oligo	sequence	id oligo	sequence
Barcode1	AGCGCA		Barcoded-P5-1	CTTTCCCTACACGACGCTCTTCCGATCTAGCGCA	Barcoded-P5-comp-1	TGCGCTAGATCGGAA		Barcoded-MP7-1	TGACTGGAGTTCAGACGTGTGCTCTTCCGATCTAGCGCA	Barcoded-MP7-comp1	TGCGCTAGATCGGAAGAGC
Barcode2	CTCAGC		Barcoded-P5-2	CTTTCCCTACACGACGCTCTTCCGATCTCTCAGC	Barcoded-P5-comp-2	GCTGAGAGATCGGAA		Barcoded-MP7-2	TGACTGGAGTTCAGACGTGTGCTCTTCCGATCTCTCAGC	Barcoded-MP7-comp2	GCTGAGAGATCGGAAGAGC
Barcode3	TAGATC		Barcoded-P5-3	CTTTCCCTACACGACGCTCTTCCGATCTTAGATC	Barcoded-P5-comp-3	GATCTAAGATCGGAA		Barcoded-MP7-3	TGACTGGAGTTCAGACGTGTGCTCTTCCGATCTTAGATC	Barcoded-MP7-comp3	GATCTAAGATCGGAAGAGC
Barcode4	ACTGAT		Barcoded-P5-4	CTTTCCCTACACGACGCTCTTCCGATCTACTGAT	Barcoded-P5-comp-4	ATCAGTAGATCGGAA		Barcoded-MP7-4	TGACTGGAGTTCAGACGTGTGCTCTTCCGATCTACTGAT	Barcoded-MP7-comp4	ATCAGTAGATCGGAAGAGC
Barcode5	ATACAC		Barcoded-P5-5	CTTTCCCTACACGACGCTCTTCCGATCTATACAC	Barcoded-P5-comp-5	GTGTATAGATCGGAA		Barcoded-MP7-5	TGACTGGAGTTCAGACGTGTGCTCTTCCGATCTATACAC	Barcoded-MP7-comp5	GTGTATAGATCGGAAGAGC
Barcode6	ATGTGT		Barcoded-P5-6	CTTTCCCTACACGACGCTCTTCCGATCTATGTGT	Barcoded-P5-comp-6	ACACATAGATCGGAA		Barcoded-MP7-6	TGACTGGAGTTCAGACGTGTGCTCTTCCGATCTATGTGT	Barcoded-MP7-comp6	ACACATAGATCGGAAGAGC
Barcode7	CACTTA		Barcoded-P5-7	CTTTCCCTACACGACGCTCTTCCGATCTCACTTA	Barcoded-P5-comp-7	TAAGTGAGATCGGAA		Barcoded-MP7-7	TGACTGGAGTTCAGACGTGTGCTCTTCCGATCTCACTTA	Barcoded-MP7-comp7	TAAGTGAGATCGGAAGAGC
Barcode8	CCATAG		Barcoded-P5-8	CTTTCCCTACACGACGCTCTTCCGATCTCCATAG	Barcoded-P5-comp-8	CTATGGAGATCGGAA		Barcoded-MP7-8	TGACTGGAGTTCAGACGTGTGCTCTTCCGATCTCCATAG	Barcoded-MP7-comp8	CTATGGAGATCGGAAGAGC
Barcode9	GAGGCA		Barcoded-P5-9	CTTTCCCTACACGACGCTCTTCCGATCTGAGGCA	Barcoded-P5-comp-9	TGCCTCAGATCGGAA		Barcoded-MP7-9	TGACTGGAGTTCAGACGTGTGCTCTTCCGATCTGAGGCA	Barcoded-MP7-comp9	TGCCTCAGATCGGAAGAGC
Barcode10	GGTACG		Barcoded-P5-10	CTTTCCCTACACGACGCTCTTCCGATCTGGTACG	Barcoded-P5-comp-10	CGTACCAGATCGGAA		Barcoded-MP7-10	TGACTGGAGTTCAGACGTGTGCTCTTCCGATCTGGTACG	Barcoded-MP7-comp10	CGTACCAGATCGGAAGAGC
Barcode11	GTGCCT		Barcoded-P5-11	CTTTCCCTACACGACGCTCTTCCGATCTGTGCCT	Barcoded-P5-comp-11	AGGCACAGATCGGAA		Barcoded-MP7-11	TGACTGGAGTTCAGACGTGTGCTCTTCCGATCTGTGCCT	Barcoded-MP7-comp11	AGGCACAGATCGGAAGAGC
Barcode12	TGTGTG		Barcoded-P5-12	CTTTCCCTACACGACGCTCTTCCGATCTTGTGTG	Barcoded-P5-comp-12	CACACAAGATCGGAA		Barcoded-MP7-12	TGACTGGAGTTCAGACGTGTGCTCTTCCGATCTTGTGTG	Barcoded-MP7-comp12	CACACAAGATCGGAAGAGC
Barcode13	AACCTT		Barcoded-P5-13	CTTTCCCTACACGACGCTCTTCCGATCTAACCTT	Barcoded-P5-comp-13	AAGGTTAGATCGGAA		Barcoded-MP7-13	TGACTGGAGTTCAGACGTGTGCTCTTCCGATCTAACCTT	Barcoded-MP7-comp13	AAGGTTAGATCGGAAGAGC
Barcode14	AAGTTG		Barcoded-P5-14	CTTTCCCTACACGACGCTCTTCCGATCTAAGTTG	Barcoded-P5-comp-14	CAACTTAGATCGGAA		Barcoded-MP7-14	TGACTGGAGTTCAGACGTGTGCTCTTCCGATCTAAGTTG	Barcoded-MP7-comp14	CAACTTAGATCGGAAGAGC
Barcode15	AATACA		Barcoded-P5-15	CTTTCCCTACACGACGCTCTTCCGATCTAATACA	Barcoded-P5-comp-15	TGTATTAGATCGGAA		Barcoded-MP7-15	TGACTGGAGTTCAGACGTGTGCTCTTCCGATCTAATACA	Barcoded-MP7-comp15	TGTATTAGATCGGAAGAGC
Barcode16	ACAATA		Barcoded-P5-16	CTTTCCCTACACGACGCTCTTCCGATCTACAATA	Barcoded-P5-comp-16	TATTGTAGATCGGAA		Barcoded-MP7-16	TGACTGGAGTTCAGACGTGTGCTCTTCCGATCTACAATA	Barcoded-MP7-comp16	TATTGTAGATCGGAAGAGC
Barcode17	ACCACA		Barcoded-P5-17	CTTTCCCTACACGACGCTCTTCCGATCTACCACA	Barcoded-P5-comp-17	TGTGGTAGATCGGAA		Barcoded-MP7-17	TGACTGGAGTTCAGACGTGTGCTCTTCCGATCTACCACA	Barcoded-MP7-comp17	TGTGGTAGATCGGAAGAGC
Barcode18	ACTCAC		Barcoded-P5-18	CTTTCCCTACACGACGCTCTTCCGATCTACTCAC	Barcoded-P5-comp-18	GTGAGTAGATCGGAA		Barcoded-MP7-18	TGACTGGAGTTCAGACGTGTGCTCTTCCGATCTACTCAC	Barcoded-MP7-comp18	GTGAGTAGATCGGAAGAGC
Barcode19	AGAAGG		Barcoded-P5-19	CTTTCCCTACACGACGCTCTTCCGATCTAGAAGG	Barcoded-P5-comp-19	CCTTCTAGATCGGAA		Barcoded-MP7-19	TGACTGGAGTTCAGACGTGTGCTCTTCCGATCTAGAAGG	Barcoded-MP7-comp19	CCTTCTAGATCGGAAGAGC
Barcode20	AGGCGA		Barcoded-P5-20	CTTTCCCTACACGACGCTCTTCCGATCTAGGCGA	Barcoded-P5-comp-20	TCGCCTAGATCGGAA		Barcoded-MP7-20	TGACTGGAGTTCAGACGTGTGCTCTTCCGATCTAGGCGA	Barcoded-MP7-comp20	TCGCCTAGATCGGAAGAGC
Barcode21	AGGTTC		Barcoded-P5-21	CTTTCCCTACACGACGCTCTTCCGATCTAGGTTC	Barcoded-P5-comp-21	GAACCTAGATCGGAA		Barcoded-MP7-21	TGACTGGAGTTCAGACGTGTGCTCTTCCGATCTAGGTTC	Barcoded-MP7-comp21	GAACCTAGATCGGAAGAGC
Barcode22	AGTGGC		Barcoded-P5-22	CTTTCCCTACACGACGCTCTTCCGATCTAGTGGC	Barcoded-P5-comp-22	GCCACTAGATCGGAA		Barcoded-MP7-22	TGACTGGAGTTCAGACGTGTGCTCTTCCGATCTAGTGGC	Barcoded-MP7-comp22	GCCACTAGATCGGAAGAGC
Barcode23	ATGTAG		Barcoded-P5-23	CTTTCCCTACACGACGCTCTTCCGATCTATGTAG	Barcoded-P5-comp-23	CTACATAGATCGGAA		Barcoded-MP7-23	TGACTGGAGTTCAGACGTGTGCTCTTCCGATCTATGTAG	Barcoded-MP7-comp23	CTACATAGATCGGAAGAGC
Barcode24	CACCAC		Barcoded-P5-24	CTTTCCCTACACGACGCTCTTCCGATCTCACCAC	Barcoded-P5-comp-24	GTGGTGAGATCGGAA		Barcoded-MP7-24	TGACTGGAGTTCAGACGTGTGCTCTTCCGATCTCACCAC	Barcoded-MP7-comp24	GTGGTGAGATCGGAAGAGC
Barcode25	CACTGC		Barcoded-P5-25	CTTTCCCTACACGACGCTCTTCCGATCTCACTGC	Barcoded-P5-comp-25	GCAGTGAGATCGGAA		Barcoded-MP7-25	TGACTGGAGTTCAGACGTGTGCTCTTCCGATCTCACTGC	Barcoded-MP7-comp25	GCAGTGAGATCGGAAGAGC
Barcode26	CCGACG		Barcoded-P5-26	CTTTCCCTACACGACGCTCTTCCGATCTCCGACG	Barcoded-P5-comp-26	CGTCGGAGATCGGAA		Barcoded-MP7-26	TGACTGGAGTTCAGACGTGTGCTCTTCCGATCTCCGACG	Barcoded-MP7-comp26	CGTCGGAGATCGGAAGAGC
Barcode27	CCTCCA		Barcoded-P5-27	CTTTCCCTACACGACGCTCTTCCGATCTCCTCCA	Barcoded-P5-comp-27	TGGAGGAGATCGGAA		Barcoded-MP7-27	TGACTGGAGTTCAGACGTGTGCTCTTCCGATCTCCTCCA	Barcoded-MP7-comp27	TGGAGGAGATCGGAAGAGC
Barcode28	CCTGTA		Barcoded-P5-28	CTTTCCCTACACGACGCTCTTCCGATCTCCTGTA	Barcoded-P5-comp-28	TACAGGAGATCGGAA		Barcoded-MP7-28	TGACTGGAGTTCAGACGTGTGCTCTTCCGATCTCCTGTA	Barcoded-MP7-comp28	TACAGGAGATCGGAAGAGC
Barcode29	CGACTC		Barcoded-P5-29	CTTTCCCTACACGACGCTCTTCCGATCTCGACTC	Barcoded-P5-comp-29	GAGTCGAGATCGGAA		Barcoded-MP7-29	TGACTGGAGTTCAGACGTGTGCTCTTCCGATCTCGACTC	Barcoded-MP7-comp29	GAGTCGAGATCGGAAGAGC
Barcode30	CTAAGT		Barcoded-P5-30	CTTTCCCTACACGACGCTCTTCCGATCTCTAAGT	Barcoded-P5-comp-30	ACTTAGAGATCGGAA		Barcoded-MP7-30	TGACTGGAGTTCAGACGTGTGCTCTTCCGATCTCTAAGT	Barcoded-MP7-comp30	ACTTAGAGATCGGAAGAGC
Barcode31	CTATGA		Barcoded-P5-31	CTTTCCCTACACGACGCTCTTCCGATCTCTATGA	Barcoded-P5-comp-31	TCATAGAGATCGGAA		Barcoded-MP7-31	TGACTGGAGTTCAGACGTGTGCTCTTCCGATCTCTATGA	Barcoded-MP7-comp31	TCATAGAGATCGGAAGAGC
Barcode32	CTATTG		Barcoded-P5-32	CTTTCCCTACACGACGCTCTTCCGATCTCTATTG	Barcoded-P5-comp-32	CAATAGAGATCGGAA		Barcoded-MP7-32	TGACTGGAGTTCAGACGTGTGCTCTTCCGATCTCTATTG	Barcoded-MP7-comp32	CAATAGAGATCGGAAGAGC
Barcode33	CTCTCG		Barcoded-P5-33	CTTTCCCTACACGACGCTCTTCCGATCTCTCTCG	Barcoded-P5-comp-33	CGAGAGAGATCGGAA		Barcoded-MP7-33	TGACTGGAGTTCAGACGTGTGCTCTTCCGATCTCTCTCG	Barcoded-MP7-comp33	CGAGAGAGATCGGAAGAGC
Barcode34	CTGCTG		Barcoded-P5-34	CTTTCCCTACACGACGCTCTTCCGATCTCTGCTG	Barcoded-P5-comp-34	CAGCAGAGATCGGAA		Barcoded-MP7-34	TGACTGGAGTTCAGACGTGTGCTCTTCCGATCTCTGCTG	Barcoded-MP7-comp34	CAGCAGAGATCGGAAGAGC
Barcode35	GAAGTC		Barcoded-P5-35	CTTTCCCTACACGACGCTCTTCCGATCTGAAGTC	Barcoded-P5-comp-35	GACTTCAGATCGGAA		Barcoded-MP7-35	TGACTGGAGTTCAGACGTGTGCTCTTCCGATCTGAAGTC	Barcoded-MP7-comp35	GACTTCAGATCGGAAGAGC
Barcode36	GACAGA		Barcoded-P5-36	CTTTCCCTACACGACGCTCTTCCGATCTGACAGA	Barcoded-P5-comp-36	TCTGTCAGATCGGAA		Barcoded-MP7-36	TGACTGGAGTTCAGACGTGTGCTCTTCCGATCTGACAGA	Barcoded-MP7-comp36	TCTGTCAGATCGGAAGAGC
Barcode37	GCATTC		Barcoded-P5-37	CTTTCCCTACACGACGCTCTTCCGATCTGCATTC	Barcoded-P5-comp-37	GAATGCAGATCGGAA		Barcoded-MP7-37	TGACTGGAGTTCAGACGTGTGCTCTTCCGATCTGCATTC	Barcoded-MP7-comp37	GAATGCAGATCGGAAGAGC
Barcode38	GCCTTG		Barcoded-P5-38	CTTTCCCTACACGACGCTCTTCCGATCTGCCTTG	Barcoded-P5-comp-38	CAAGGCAGATCGGAA		Barcoded-MP7-38	TGACTGGAGTTCAGACGTGTGCTCTTCCGATCTGCCTTG	Barcoded-MP7-comp38	CAAGGCAGATCGGAAGAGC
Barcode39	GCGCTA		Barcoded-P5-39	CTTTCCCTACACGACGCTCTTCCGATCTGCGCTA	Barcoded-P5-comp-39	TAGCGCAGATCGGAA		Barcoded-MP7-39	TGACTGGAGTTCAGACGTGTGCTCTTCCGATCTGCGCTA	Barcoded-MP7-comp39	TAGCGCAGATCGGAAGAGC
Barcode40	GCTAAG		Barcoded-P5-40	CTTTCCCTACACGACGCTCTTCCGATCTGCTAAG	Barcoded-P5-comp-40	CTTAGCAGATCGGAA		Barcoded-MP7-40	TGACTGGAGTTCAGACGTGTGCTCTTCCGATCTGCTAAG	Barcoded-MP7-comp40	CTTAGCAGATCGGAAGAGC
Barcode41	GCTGCC		Barcoded-P5-41	CTTTCCCTACACGACGCTCTTCCGATCTGCTGCC	Barcoded-P5-comp-41	GGCAGCAGATCGGAA		Barcoded-MP7-41	TGACTGGAGTTCAGACGTGTGCTCTTCCGATCTGCTGCC	Barcoded-MP7-comp41	GGCAGCAGATCGGAAGAGC
Barcode42	GGCATC		Barcoded-P5-42	CTTTCCCTACACGACGCTCTTCCGATCTGGCATC	Barcoded-P5-comp-42	GATGCCAGATCGGAA		Barcoded-MP7-42	TGACTGGAGTTCAGACGTGTGCTCTTCCGATCTGGCATC	Barcoded-MP7-comp42	GATGCCAGATCGGAAGAGC
Barcode43	GGCGAC		Barcoded-P5-43	CTTTCCCTACACGACGCTCTTCCGATCTGGCGAC	Barcoded-P5-comp-43	GTCGCCAGATCGGAA		Barcoded-MP7-43	TGACTGGAGTTCAGACGTGTGCTCTTCCGATCTGGCGAC	Barcoded-MP7-comp43	GTCGCCAGATCGGAAGAGC
Barcode44	GGTCGT		Barcoded-P5-44	CTTTCCCTACACGACGCTCTTCCGATCTGGTCGT	Barcoded-P5-comp-44	ACGACCAGATCGGAA		Barcoded-MP7-44	TGACTGGAGTTCAGACGTGTGCTCTTCCGATCTGGTCGT	Barcoded-MP7-comp44	ACGACCAGATCGGAAGAGC
Barcode45	GGTTGG		Barcoded-P5-45	CTTTCCCTACACGACGCTCTTCCGATCTGGTTGG	Barcoded-P5-comp-45	CCAACCAGATCGGAA		Barcoded-MP7-45	TGACTGGAGTTCAGACGTGTGCTCTTCCGATCTGGTTGG	Barcoded-MP7-comp45	CCAACCAGATCGGAAGAGC
Barcode46	GTGTCC		Barcoded-P5-46	CTTTCCCTACACGACGCTCTTCCGATCTGTGTCC	Barcoded-P5-comp-46	GGACACAGATCGGAA		Barcoded-MP7-46	TGACTGGAGTTCAGACGTGTGCTCTTCCGATCTGTGTCC	Barcoded-MP7-comp46	GGACACAGATCGGAAGAGC
Barcode47	TAAGGT		Barcoded-P5-47	CTTTCCCTACACGACGCTCTTCCGATCTTAAGGT	Barcoded-P5-comp-47	ACCTTAAGATCGGAA		Barcoded-MP7-47	TGACTGGAGTTCAGACGTGTGCTCTTCCGATCTTAAGGT	Barcoded-MP7-comp47	ACCTTAAGATCGGAAGAGC
Barcode48	TACGAT		Barcoded-P5-48	CTTTCCCTACACGACGCTCTTCCGATCTTACGAT	Barcoded-P5-comp-48	ATCGTAAGATCGGAA		Barcoded-MP7-48	TGACTGGAGTTCAGACGTGTGCTCTTCCGATCTTACGAT	Barcoded-MP7-comp48	ATCGTAAGATCGGAAGAGC
